# Population Genomics Informs Conservation Strategies for Critically Endangered *Kokia* Species in Hawai‘i

**DOI:** 10.1101/2025.07.17.665168

**Authors:** Weixuan Ning, Ehsan Kayal, Jonathan F. Wendel, Chuan-Yu Hsu, Zenaida V Magbanua, Olga Pechanova, Mitsuko Yorkston, Clifford W. Morden, Matthew J. Keir, Joshua R. VanDeMark, Daniel G. Peterson, Mark A. Arick, Corrinne E. Grover

## Abstract

Island endemic species are particularly vulnerable to extinction due to their limited geographic ranges and small population sizes. *Kokia* is a genus found exclusively in the Hawaiian Islands, whose species were once major components of local forests but have experienced significant population reductions due to habitat destruction and the consequences of invasive species. Although conservation of *Kokia* species has been an ongoing topic for over a century, records regarding historical efforts are sparse. Recently generated genomes for each of the three extant species provide the foundation for understanding genetic diversity and population structure for future conservation work. Whole genome resequencing of *K. cookei* (n = 23 samples), *K. drynarioides* (n = 92), and *K. kauaiensis* (n = 45) suggests that *K. drynarioides* has the lowest overall diversity, reflecting propagation from a limited part of the remaining gene pool, whereas *K. kauaiensis* exhibits the most diversity. Diversity in the primarily graft-propagated *K. cookei* is higher than expected, and slightly higher than in the free-living *K. drynarioides*. Notably, our analyses identified a source of novel variation in *K. cookei* in a cultivated plant historically labeled *K. drynarioides*. Population structure analyses reveal a single population for *K. cookei*, but three groups for each of the other two species. Importantly, our analyses identify clusters of related individuals, reflected in genetic distance and clustering metrics, which provide valuable information for increasing diversity in managed populations and in *ex situ* conservation collections. These results provide a genomic framework for ongoing efforts in restoring and maintaining diversity in these critically endangered Hawaiian species.
