## Supplementary material for "Population Genomics Informs Conservation Strategies for Critically Endangered *Kokia* Species in Hawai‘i": KokiaSupp_TableS1.xlsx

### Sheet: Sheet1
Supplementary Table 1: List of individual Kokia specimens used in this study, divided by species and the proportion of the reads successfully mapped when using the species-specific genome reference (self) or when using the mutural K. kauiensis reference (Kk). General locations are given for wild trees, where available. Due to the protected nature of these species, some locations have been general…
Species	Sample	Location/Origin	% mapped (self)	% mapped (Kk)
K. cookei	Kc_3148	HDPL	0.9888	0.9913
	Kc_3156	HDPL	0.9948	0.9964
	Kc_3157	HDPL	0.9939	0.9959
	Kc_3158	HDPL	0.9925	0.9953
	Kc_3159	HDPL	0.9879	0.9901
	Kc_3160	HDPL	0.9912	0.9936
	Kc_4372	HDPL	0.9946	0.9967
	Kc_4373	HDPL	0.9929	0.995
	Kc_A_10	D.T. Fleming Arboretum at Puʻu Mahoe	0.9919	0.9942
	Kc_A_1_1	Olinda Rare Plant Facility	0.9914	0.9937
	Kc_A_11	D.T. Fleming Arboretum at Puʻu Mahoe	0.9923	0.9947
	Kc_A_1	D.T. Fleming Arboretum at Puʻu Mahoe	0.994	0.9958
	Kc_A_2	D.T. Fleming Arboretum at Puʻu Mahoe	0.9929	0.9949
	Kc_A_3	D.T. Fleming Arboretum at Puʻu Mahoe	0.9914	0.9934
	Kc_A_4	D.T. Fleming Arboretum at Puʻu Mahoe	0.9916	0.9934
	Kc_A_5	D.T. Fleming Arboretum at Puʻu Mahoe	0.9916	0.9937
	Kc_A_6	D.T. Fleming Arboretum at Puʻu Mahoe	0.9891	0.991
	Kc_A_7	D.T. Fleming Arboretum at Puʻu Mahoe	0.9939	0.9957
	Kc_A_8	D.T. Fleming Arboretum at Puʻu Mahoe	0.9935	0.9956
	Kc_A_9	D.T. Fleming Arboretum at Puʻu Mahoe	0.9914	0.9935
	Kc_F1	Olinda Rare Plant Facility	0.9931	0.9952
	Kc_K_20	private collection	0.9896	0.992
these samples originate from the same tree, originally considered K. drynarioides	Kd_HV_1a	HAVO	0.99	0.992
	Kd_HV_1Ar	HAVO	0.9867	0.9902
	Kd_HV_1b	HAVO	0.9848	0.9867
	Kd_HV_1Br	HAVO	0.984	0.9875
K. drynarioides	Kd_PWF_1	Forest Bird Sanctuary Cabin Exclosure	0.9939	0.9934
	Kd_PWF_2	Forest Bird Sanctuary Cabin Exclosure	0.9944	0.9939
	Kd_PWF_3	Forest Bird Sanctuary Cabin Exclosure	0.9919	0.9916
	Kd_PWF_4	Forest Bird Sanctuary Cabin Exclosure	0.9926	0.9919
	Kd_PWF_5	Forest Bird Sanctuary Cabin Exclosure	0.9888	0.9882
	Kd_JW	ISU greenhouse	0.9942	0.9925
	Kd_H_10	Hauaina	0.993	0.9934
	Kd_H_11	Hauaina	0.994	0.9941
	Kd_H_12	Hauaina	0.994	0.9944
	Kd_H_13	Hauaina	0.9917	0.9922
	Kd_H_14	Hauaina	0.9917	0.992
	Kd_H_15	Hauaina	0.9882	0.9885
	Kd_H_16	Hauaina	0.9938	0.9938
	Kd_H_17	Hauaina	0.9938	0.9937
	Kd_H_18	Hauaina	0.9953	0.9958
	Kd_H_19	Hauaina	0.9939	0.99
	Kd_H_1	Hauaina	0.9908	0.9944
	Kd_H_20	Hauaina	0.9956	0.996
	Kd_H_2	Hauaina	0.9946	0.9941
	Kd_H_3	Hauaina	0.9945	0.9941
	Kd_H_4	Hauaina	0.9961	0.9959
	Kd_H_5	Hauaina	0.9925	0.9921
	Kd_H_6	Hauaina	0.9937	0.9933
	Kd_H_7	Hauaina	0.9952	0.9952
	Kd_H_8	Hauaina	0.9963	0.9964
	Kd_H_9	Hauaina	0.9911	0.9913
	Kd_1780	HDPL	0.9955	0.9951
	Kd_283	HDPL	0.9931	0.9926
	Kd_3149	HDPL	0.9945	0.9949
	Kd_3150	HDPL	0.994	0.9939
	Kd_3155	HDPL	0.9964	0.9962
	Kd_8046	HDPL	0.997	0.997
	Kd_HML_1	Honomalino	0.9926	0.9922
	Kd_HML_2	Honomalino	0.9822	0.9818
	Kd_HML_3	Honomalino	0.9807	0.9804
	Kd_HML_4	Honomalino	0.9782	0.9778
	Kd_HML_5	Honomalino	0.9846	0.9844
	Kd_HML_6	Honomalino	0.9925	0.9921
	Kd_KH_1a	Ka'ūpūlehu makai	0.995	0.9946
	Kd_KH_1b	Ka'ūpūlehu makai	0.994	0.9934
	Kd_KH_2a	Ka'ūpūlehu makai	0.995	0.9949
	Kd_KH_2b	Ka'ūpūlehu makai	0.9951	0.9949
	Kd_KK_1a	Ka'ūpūlehu mauka	0.9967	0.9968
	Kd_KK_1b	Ka'ūpūlehu mauka	0.9969	0.9967
	Kd_OO_1	Kipuka Oweowe 2	0.992	0.9925
	Kd_OO_2	Kipuka Oweowe 2	0.9926	0.9928
	Kd_OO_3	Kipuka Oweowe 2	0.9938	0.9943
	Kd_OO_4	Kipuka Oweowe 2	0.9895	0.9894
	Kd_OO_5	Kipuka Oweowe 2	0.9936	0.9935
	Kd_OO_6	Kipuka Oweowe 2	0.9954	0.9951
	Kd_OO_7	Kipuka Oweowe 2	0.9937	0.9938
	Kd_OO_8	Kipuka Oweowe 2	0.9947	0.9946
	Kd_OO_9	Kipuka Oweowe 2	0.995	0.995
	Kd_15_1	Koko Crater Botanical Garden	0.9904	0.9907
	Kd_15_2	Koko Crater Botanical Garden	0.9949	0.9952
	Kd_15_3	Koko Crater Botanical Garden	0.9915	0.9914
	Kd_19_1	Koko Crater Botanical Garden	0.9946	0.9949
	Kd_19_2	Koko Crater Botanical Garden	0.992	0.992
	Kd_19_3	Koko Crater Botanical Garden	0.9902	0.9907
	Kd_19_4	Koko Crater Botanical Garden	0.9916	0.9921
	Kd_19_5	Koko Crater Botanical Garden	0.9936	0.9938
	Kd_MO_10	Makaʻula oʻoma	0.9886	0.9881
	Kd_MO_11	Makaʻula oʻoma	0.981	0.9806
	Kd_MO_12	Makaʻula oʻoma	0.9669	0.9666
	Kd_MO_1	Makaʻula oʻoma	0.9887	0.9883
	Kd_MO_2	Makaʻula oʻoma	0.9904	0.9897
	Kd_MO_3	Makaʻula oʻoma	0.9886	0.9886
	Kd_MO_4	Makaʻula oʻoma	0.9896	0.9892
	Kd_MO_5	Makaʻula oʻoma	0.9841	0.9837
	Kd_MO_6	Makaʻula oʻoma	0.9872	0.9869
	Kd_MO_7	Makaʻula oʻoma	0.9946	0.9944
	Kd_MO_8	Makaʻula oʻoma	0.9942	0.9934
	Kd_MO_9	Makaʻula oʻoma	0.995	0.9948
	Kd_C_1	Pu'u wa'awa'a cone	0.9919	0.991
	Kd_C_2	Pu'u wa'awa'a cone	0.9938	0.9931
	Kd_C_3	Pu'u wa'awa'a cone	0.9942	0.9941
	Kd_C_4	Pu'u wa'awa'a cone	0.9952	0.9948
	Kd_PWW_1	Pu'u wa'awa'a exclosure 3	0.9944	0.9942
	Kd_PWW_2	Pu'u wa'awa'a exclosure 3	0.9896	0.9896
	Kd_PWW_3	Pu'u wa'awa'a exclosure 3	0.9893	0.9893
	Kd_PWW_4	Pu'u wa'awa'a exclosure 3	0.9902	0.9906
	Kd_PWW_5	Pu'u wa'awa'a exclosure 3	0.9953	0.9953
	Kd_3041	remnant population	0.9956	0.9946
	Kd_3042	remnant population	0.995	0.9936
	Kd_3043	remnant population	0.9944	0.9931
	Kd_UU_1	Uhiuhi 1	0.9928	0.993
	Kd_UU_2	Uhiuhi 1	0.9924	0.9927
	Kd_UU_3	Uhiuhi 1	0.9945	0.9947
	Kd_UU_4	Uhiuhi 1	0.9947	0.9948
	Kd_UU_5	Uhiuhi 1	0.9917	0.9918
	Kd_UU_6	Uhiuhi 1	0.9912	0.9916
	Kd_UU_7	Uhiuhi 1	0.995	0.9952
K.kauaiensis	Kk_Y_2	Kalalau valley population	0.9948	0.9948
	Kk_3332	Kawai‘iki Canyon	0.9944	0.9944
	Kk_3331	Kawai‘iki Canyon	0.9948	0.9948
	Kk_3333	Koaie Canyon	0.9962	0.9962
	Kk_3330	Koaie Canyon	0.9943	0.9943
	Kk_3170	Kuia Valley	0.9962	0.9962
	Kk_3169	Kuia Valley	0.9955	0.9955
	Kk_3168	Kuia Valley	0.9947	0.9947
	Kk_3167	Kuia Valley	0.9965	0.9965
	Kk_3166	Kuia Valley	0.9945	0.9945
	Kk_3165	Kuia Valley	0.9929	0.9929
	Kk_3164	Kuia Valley	0.9955	0.9955
	Kk_3163	Kuia Valley	0.9966	0.9966
	Kk_3162	Kuia Valley	0.985	0.985
	Kk_3161	Kuia Valley	0.9957	0.9957
	Kk_3195	Paaiki Valley	0.9919	0.9919
	Kk_3194	Paaiki Valley	0.9968	0.9968
	Kk_3193	Paaiki Valley	0.9975	0.9975
	Kk_3192	Paaiki Valley	0.9961	0.9961
	Kk_3191	Paaiki Valley	0.9969	0.9969
	Kk_3190	Paaiki Valley	0.9965	0.9965
	Kk_3189	Paaiki Valley	0.997	0.997
	Kk_3188	Paaiki Valley	0.995	0.995
	Kk_3187	Paaiki Valley	0.9974	0.9974
	Kk_3186	Paaiki Valley	0.9953	0.9953
	Kk_3185	Paaiki Valley	0.9878	0.9878
	Kk_3184	Paaiki Valley	0.9968	0.9968
	Kk_3183	Paaiki Valley	0.9973	0.9973
	Kk_3182	Paaiki Valley	0.9969	0.9969
	Kk_3181	Paaiki Valley	0.9965	0.9965
	Kk_3180	Paaiki Valley	0.9926	0.9926
	Kk_3179	Paaiki Valley	0.9955	0.9955
	Kk_3178	Paaiki Valley	0.9956	0.9956
	Kk_3177	Paaiki Valley	0.9922	0.9922
	Kk_3176	Paaiki Valley	0.9974	0.9974
	Kk_3175	Paaiki Valley	0.9969	0.9969
	Kk_3174	Paaiki Valley	0.9974	0.9974
	Kk_3173	Paaiki Valley	0.9933	0.9933
	Kk_3172	Paaiki Valley	0.9967	0.9967
	Kk_3215	Pohakuao	0.9977	0.9977
	Kk_3154	Waimea Botanical Garden	0.9954	0.9954
	Kk_3153	Waimea Botanical Garden	0.9974	0.9974
	Kk_3152	Waimea Botanical Garden	0.9973	0.9973
	Kk_3151	Waimea Botanical Garden	0.9873	0.9873
	Kk_19S8	Waimea Botanical Garden	0.9926	0.9926
