## Supplementary material for "Population Genomics Informs Conservation Strategies for Critically Endangered *Kokia* Species in Hawai‘i": KokiaSupp_TableS2.xlsx

### Sheet: Sheet1
Supplementary Table 2: Number of individuals and sites evaluated in the interspecific comparison analyses. Because the HAVO tree (four replicates) was originally considered K. drynarioides and was subsequently reassigned to K. cookei, multiple metrics are listed where relevant.
Species (K. kauaiensis reference)	Group	Sample size	Total sites surveyed	Variant sites	Genic sites	Variant sites (genes)
K. cookei	K. cookei	22_ 23*	487.9 M	2.1 M	86.6 M	71,574_ 105,563*
K. kauaiensis	K. kauaiensis	45_		6.2 M		397,039_
K. drynarioides	K. drynarioides + Four HAVO	96_ 92†		5.2 M		276,423_ 169,309†
* including 1 HAVO sample † excluding all HAVO
